# Choice of host model and manipulated transcription regulator dictates T6SS effector-mediated toxicity

**DOI:** 10.64898/2026.02.11.705042

**Authors:** Hadar Cohen, Eyal Elias, Dan Bar Yaacov, Dor Salomon, Motti Gerlic

**Affiliations:** Gray School of Medical Sciences, Gray Faculty of Medical and Health Sciences, Tel Aviv University, Tel Aviv, Israel; The Shraga Segal Department of Microbiology, Immunology, and Genetics, Ben-Gurion University of the Negev, Beer-Sheva, Israel

## Abstract

Type VI secretion system (T6SS), a toxic effector-delivery apparatus primarily studied for its antibacterial properties, has recently emerged as a widespread anti-eukaryotic determinant, particularly in members of the genus *Vibrio*. Although various anti-eukaryotic effectors have been described, it remains unknown whether effectors target distinct hosts in a similar manner. Moreover, it is unclear whether the entire effector arsenal encoded within a single genome is co-regulated under different conditions and by different regulators. Here, we employ the anti-eukaryotic T6SS3 of *Vibrio proteolyticus* to address these knowledge gaps. By monitoring toxicity during infection of oyster hemocytes and comparing the results with previous infections of murine macrophages, we find that the effector Tie1 plays a role only in intoxicating murine cells, whereas Tie2 intoxicates both cell models. Furthermore, we show that artificial induction of T6SS3 via deletion of the negative regulator *hns1* fails to induce the orphan effector Tie3, whereas overexpression of a T6SS3-specific activator, Ats3, induces all three known effectors. Ats3 overexpression further reveals that Tie3, not only Tie2, participates in hemocyte intoxication. Collectively, these findings indicate that analyses of T6SS-mediated infections must factor in the possibility of partial effector repertoire activation even when the main gene cluster is fully induced, and that the contribution of anti-eukaryotic T6SS effectors to intoxication is host-dependent.
