## Supplementary Dataset S2 for "Choice of host model and manipulated transcription regulator dictates T6SS effector-mediated toxicity"

### Sheet: Sheet1
VolcaNoseR - Exploring volcano plots
Name	Change	LOG2(Fold change)	"-LOG10(FDR)"
ACWZF4_RS17625	Increased	8.33064	268.487
ACWZF4_RS08770	Increased	5.67141	135.115
ACWZF4_RS08775	Increased	5.00927	126.6
ACWZF4_RS19245	Increased	4.43044	117.363
ACWZF4_RS18185	Increased	4.59673	114.658
ACWZF4_RS17580	Increased	4.75595	111.058
ACWZF4_RS17605	Increased	5.53978	110.18
ACWZF4_RS17610	Increased	4.85386	106.411
ACWZF4_RS17585	Increased	4.94612	105.775
fliH_1	Increased	3.81153	100.551
ACWZF4_RS17565	Increased	3.99679	95.0048
pgaC	Increased	4.10957	91.4789
ACWZF4_RS17590	Increased	3.81319	90.9031
ACWZF4_RS17570	Increased	4.46276	89.7399
tadF	Increased	4.04808	89.5229
ACWZF4_RS17600	Increased	4.08596	88.0511
ACWZF4_RS17615	Increased	5.15065	76.3625
fliN_1	Increased	3.70003	76.7747
cqsA	Increased	3.56265	75.2534
ACWZF4_RS19265	Increased	3.72413	74.5114
lafA	Increased	3.97616	71.3224
fliF_1	Increased	3.56499	71.1409
ACWZF4_RS10320	Increased	3.70294	70.6799
ACWZF4_RS10335	Increased	3.20673	64.8327
pgaA	Increased	3.94976	62.7212
pgaB	Increased	3.51721	63.0191
ACWZF4_RS10330	Increased	3.39344	60.1871
ACWZF4_RS17635	Increased	4.06433	58.5361
ACWZF4_RS17630	Increased	3.51196	58.1261
ACWZF4_RS02375	Increased	3.99904	55.0348
ACWZF4_RS17620	Increased	3.82728	53.6799
ACWZF4_RS08345	Increased	3.03103	53.7235
ACWZF4_RS17330	Increased	2.71634	53.9208
ACWZF4_RS06655	Increased	2.78982	53.5272
fliI_1	Increased	2.95335	52.9136
ACWZF4_RS16085	Increased	2.85208	50.8297
ACWZF4_RS17595	Increased	2.93057	50.4112
ACWZF4_RS10345	Increased	2.81798	49.6402
nprV	Increased	3.08768	49.1427
ACWZF4_RS10165	Increased	3.58019	47.5638
ACWZF4_RS19165	Increased	8.42415	41.5575
ACWZF4_RS19170	Increased	8.14437	41.2396
ACWZF4_RS10340	Increased	2.56287	43.8794
ACWZF4_RS06645	Increased	3.24311	41.3872
ACWZF4_RS20985	Increased	2.76998	39.308
groL_2	Increased	3.18757	36.9245
ACWZF4_RS17645	Increased	2.79707	35.1972
ACWZF4_RS15995	Increased	3.05584	34.5302
ACWZF4_RS08025	Increased	2.48733	34.6596
ACWZF4_RS18710	Increased	2.35492	34.342
ACWZF4_RS18160	Increased	2.66418	33.3028
fliP_1	Increased	2.37602	33.4056
ACWZF4_RS21450	Increased	2.21881	33.3098
TssG1	Increased	1.91397	33.27
ACWZF4_RS17650	Increased	2.31053	32.618
TssA1a	Increased	3.01537	31.3925
ACWZF4_RS06635	Increased	3.15375	31.02
ACWZF4_RS18020	Increased	2.19488	30.9508
ACWZF4_RS12965	Increased	2.1568	30.1938
ACWZF4_RS08350	Increased	2.20792	29.9101
ACWZF4_RS18720	Increased	2.36939	29.6402
ACWZF4_RS18385	Increased	2.27017	29.7055
ACWZF4_RS03435	Increased	2.32602	29.1494
ACWZF4_RS12955	Increased	1.94698	29.4306
TssB1	Increased	3.28541	27.7375
flhA_2	Increased	2.24866	27.8125
ACWZF4_RS08810	Increased	2.29647	27.5686
ACWZF4_RS15305	Increased	2.2481	27.2874
ACWZF4_RS15950	Increased	2.1989	26.3161
TssF1	Increased	2.14238	25.9208
TagE1 (PpkA1)	Increased	2.4365	25.5884
ACWZF4_RS18725	Increased	2.34504	24.8182
fliQ_1	Increased	2.48747	24.4449
cod	Increased	1.97124	24.0521
ACWZF4_RS18715	Increased	1.96368	23.5575
ACWZF4_RS18165	Increased	1.9832	23.5331
ACWZF4_RS10245	Increased	2.16052	23.0752
ACWZF4_RS15310	Increased	1.85947	22.5406
rplY	Increased	2.51282	21.4855
ACWZF4_RS15990	Increased	2.17192	21.5157
ACWZF4_RS18890	Increased	1.89932	21.6615
ACWZF4_RS15445	Increased	1.87025	21.2823
ACWZF4_RS05895	Increased	2.07642	20.6517
fliJ_1	Increased	2.33558	20.3487
ACWZF4_RS05730	Increased	1.78535	20.8665
ACWZF4_RS10240	Increased	2.06955	20.1124
ACWZF4_RS05725	Increased	1.75275	20.0123
ACWZF4_RS09565	Increased	1.76668	19.3143
ACWZF4_RS21575	Increased	1.76349	19.0438
dgt	Increased	2.0625	18.51
ACWZF4_RS21015	Increased	1.56778	18.7352
TssL1	Increased	1.89021	17.7825
ACWZF4_RS05890	Increased	1.69814	17.7471
ACWZF4_RS20890	Increased	2.7602	16.5935
ACWZF4_RS18975	Increased	1.83589	17.3536
ACWZF4_RS11505	Increased	2.7497	16.2899
TssJ1	Increased	1.8836	17.1107
ACWZF4_RS05735	Increased	1.7929	17.1221
ACWZF4_RS12950	Increased	1.86739	16.8697
TssH1	Increased	2.51981	15.983
ACWZF4_RS17390	Increased	1.70285	16.5452
ACWZF4_RS18955	Increased	1.52541	16.5421
ACWZF4_RS18880	Increased	1.68698	16.3737
ACWZF4_RS19110	Increased	1.55021	16.4353
ACWZF4_RS16455	Increased	1.6256	16.3546
ACWZF4_RS05885	Increased	1.56228	15.3737
ACWZF4_RS18885	Increased	1.66489	15.1858
ACWZF4_RS20900	Increased	1.9101	14.9318
ACWZF4_RS21570	Increased	1.59364	15.0883
TssA1b	Increased	1.55	15.1101
ACWZF4_RS17970	Increased	1.57622	14.5884
ACWZF4_RS10235	Increased	2.07228	13.8794
ACWZF4_RS15330	Increased	1.49879	14.3439
rplI	Increased	1.85452	12.9066
FHA1	Increased	1.7656	12.8794
ACWZF4_RS18960	Increased	1.39534	13.2472
ACWZF4_RS03425	Increased	1.63853	12.9914
TssC1	Increased	3.17567	11.3335
ACWZF4_RS15825	Increased	1.38185	13.0726
ACWZF4_RS20905	Increased	1.73007	12.6271
ompV	Increased	1.36138	12.9914
chbG	Increased	1.22152	13.025
ACWZF4_RS05985	Increased	1.33888	12.9066
purT	Increased	1.57609	12.2034
ACWZF4_RS05720	Increased	1.72882	11.9508
ACWZF4_RS05900	Increased	1.44444	12.082
ACWZF4_RS17310	Increased	1.34388	11.9172
rplS	Increased	1.42028	11.71
ACWZF4_RS21565	Increased	1.61616	11.3089
ACWZF4_RS18035	Increased	1.43689	11.4763
ACWZF4_RS07680	Increased	1.3141	11.5784
priB	Increased	1.88427	11
rpmD	Increased	1.60853	11.262
TssK1	Increased	1.79097	11.0414
rpsR	Increased	1.83259	10.9431
ACWZF4_RS06865	Increased	1.30473	11.4535
ACWZF4_RS17640	Increased	1.3839	11.1457
ACWZF4_RS12960	Increased	1.35764	11.1518
rpsS	Increased	1.84191	10.6038
ACWZF4_RS14260	Increased	1.29521	11.0443
ACWZF4_RS18775	Increased	1.2317	11.0325
ACWZF4_RS05920	Increased	1.25034	11.0128
rpmB	Increased	1.42175	10.8356
ACWZF4_RS09315	Increased	1.37332	10.8761
leuO	Increased	1.26275	10.983
ACWZF4_RS01980	Increased	1.42112	10.8069
ACWZF4_RS19355	Increased	1.41987	10.752
VgrG3 (TssI3 )	Increased	1.7495	10.3655
ACWZF4_RS08355	Increased	1.33027	10.7696
ACWZF4_RS17320	Increased	1.22971	10.8386
ACWZF4_RS05910	Increased	1.24056	10.7033
ACWZF4_RS18030	Increased	1.6792	10.0665
ACWZF4_RS05875	Increased	1.42421	10.3116
ACWZF4_RS18780	Increased	1.3629	10.3665
rpmC	Increased	1.70924	9.8962
ACWZF4_RS17315	Increased	1.17297	10.3958
TssM1	Increased	1.78924	9.56703
yceD	Increased	1.72419	9.55596
rplT	Increased	1.44035	9.81531
ACWZF4_RS21690	Increased	1.21308	9.99568
ACWZF4_RS17395	Increased	1.33733	9.5867
ACWZF4_RS18790	Increased	1.37743	9.47625
ACWZF4_RS18760	Increased	1.47113	9.35164
ACWZF4_RS18615	Increased	1.17841	9.59346
ACWZF4_RS20675	Increased	1.79415	8.96257
rplL	Increased	1.56929	9.0942
ACWZF4_RS18875	Increased	1.27707	9.32975
ACWZF4_RS00615	Increased	1.14996	9.4389
ACWZF4_RS18970	Increased	1.19701	9.32883
rpsF	Increased	1.80084	8.61439
ACWZF4_RS19105	Increased	1.27294	8.85387
rplM	Increased	1.5889	8.39254
ACWZF4_RS20895	Increased	2.10782	7.86012
ACWZF4_RS14325	Increased	1.27654	8.66756
atpE_1	Increased	1.82252	8.04144
rpsB	Increased	1.66307	8.17849
vpsR	Increased	1.38005	8.46092
ACWZF4_RS19140	Increased	2.18792	7.64207
yddG	Increased	1.1835	8.59346
rpsI	Increased	1.13307	8.6216
ACWZF4_RS06630	Increased	1.37442	8.30452
ACWZF4_RS15430	Increased	1.20825	8.43771
ACWZF4_RS19210	Increased	1.26047	8.21968
rplV	Increased	1.80205	7.64397
ACWZF4_RS22285	Increased	1.23256	8.19044
rpsG	Increased	1.50421	7.79048
rplP	Increased	1.67353	7.56864
atpD_1	Increased	1.16794	8.03905
rplW	Increased	1.53419	7.64016
pspA	Increased	1.19356	7.96658
ACWZF4_RS17300	Increased	1.11434	7.94692
atpG_1	Increased	1.22228	7.79588
rpsC	Increased	1.85437	7.11014
ACWZF4_RS06755	Increased	1.03545	7.85699
ACWZF4_RS01975	Increased	1.03922	7.83565
dksA	Increased	1.29232	7.57349
ACWZF4_RS21970	Increased	1.32563	7.51004
rplD	Increased	1.42573	7.10624
ACWZF4_RS17020	Increased	1.14747	7.36552
ACWZF4_RS20885	Increased	1.2918	7.16115
rplJ	Increased	1.50529	6.88273
atpA_1	Increased	1.04415	7.30277
ACWZF4_RS17305	Increased	1.14969	7.13668
tsf	Increased	1.45148	6.81531
ACWZF4_RS05715	Increased	1.59888	6.64016
ACWZF4_RS18695	Increased	1.0147	7.21753
ACWZF4_RS19205	Increased	1.12807	7.0846
ACWZF4_RS17665	Increased	2.62869	5.54516
rpmI	Increased	1.32973	6.83565
ACWZF4_RS08135	Increased	1.07211	7.08092
ACWZF4_RS11165	Increased	1.12592	6.88606
ACWZF4_RS17325	Increased	1.29087	6.7167
ACWZF4_RS00610	Increased	1.18209	6.80688
rplR	Increased	1.49145	6.48945
ACWZF4_RS21685	Increased	1.19488	6.77989
rpsH	Increased	1.26807	6.61618
rplA	Increased	1.21057	6.61798
rplK	Increased	1.61455	6.16115
TssB3	Increased	1.60143	6.12668
ACWZF4_RS21020	Increased	1.09917	6.62709
rpsE	Increased	1.43305	6.21042
ACWZF4_RS05905	Increased	1.0705	6.56225
ACWZF4_RS17355	Increased	1.26914	6.25493
ACWZF4_RS21030	Increased	1.12251	6.39794
rpsL	Increased	1.72069	5.78516
ACWZF4_RS08085	Increased	1.11975	6.36653
ACWZF4_RS05880	Increased	1.20057	6.25649
ACWZF4_RS09180	Increased	1.03242	6.40782
ACWZF4_RS16005	Increased	1.16306	5.95861
ACWZF4_RS18980	Increased	1.03556	6.0655
ACWZF4_RS15955	Increased	1.0542	6.04624
ACWZF4_RS14330	Increased	1.23834	5.84466
pspB	Increased	1.02906	6.05306
tdh	Increased	1.78485	5.24565
ACWZF4_RS21965	Increased	1.27628	5.72816
Tie1	Increased	1.11916	5.78516
ACWZF4_RS14250	Increased	1.16203	5.70553
rpmF	Increased	1.22281	5.59517
ACWZF4_RS17295	Increased	1.04254	5.73283
flgM_1	Increased	1.15255	5.59176
ACWZF4_RS03395	Increased	1.00543	5.73283
ACWZF4_RS19100	Increased	1.13802	5.59517
TssE1	Increased	1.10883	5.60033
ACWZF4_RS08080	Increased	1.1592	5.50864
ACWZF4_RS22035	Increased	1.22983	5.37366
rplN	Increased	1.28872	5.22185
rpmE	Increased	1.18942	5.25181
ACWZF4_RS14320	Increased	1.18784	5.07007
rplF	Increased	1.30334	4.86328
TssF3	Increased	1.00334	5.03012
rplO	Increased	1.38148	4.5157
ACWZF4_RS21865	Increased	1.03429	4.82681
TssC3a	Increased	1.52378	4.31515
ACWZF4_RS20855	Increased	1.13041	4.6968
rplE	Increased	1.19453	4.5817
ACWZF4_RS19395	Increased	1.08111	4.56703
rpmA	Increased	1.04046	4.55596
TssG3	Increased	1.03792	4.54668
ACWZF4_RS14255	Increased	1.05136	4.52871
rpsN	Increased	1.0575	4.36957
ACWZF4_RS19330	Increased	1.12425	4.14569
ACWZF4_RS07050	Increased	1.10476	4.14569
TssA3	Increased	2.00586	3.05076
ACWZF4_RS22040	Increased	1.09944	3.93346
rplX	Increased	1.02624	3.9259
rplB	Increased	1.65112	3.19805
gcvT	Increased	1.63191	3.17998
ACWZF4_RS19370	Increased	1.0155	3.78475
fabV_2	Increased	1.09861	3.64845
Hcp3 (TssD3)	Increased	1.98144	2.398
ACWZF4_RS12090	Increased	1.27764	2.98408
ACWZF4_RS00605	Increased	1.0275	3.20418
ACWZF4_RS16000	Increased	1.06121	3.01203
deoD_1	Increased	1.09662	2.88291
infA	Increased	1.08774	2.88473
gcvH	Increased	1.35585	2.35923
rpsA	Increased	1.33422	2.37111
TssH3	Increased	1.01119	2.5982
fusA_2	Increased	1.14984	2.40867
ACWZF4_RS15830	Increased	1.27092	2.17545
