## Supplementary Dataset S3 for "Choice of host model and manipulated transcription regulator dictates T6SS effector-mediated toxicity"

### Sheet: Sheet1
VolcaNoseR - Exploring volcano plots
Name	Change	LOG2(Fold change)	"-LOG10(FDR)"
Tie3	Increased	5.17353	100.225
ACWZF4_RS21020	Increased	2.91658	47.3439
ACWZF4_RS21015	Increased	2.6987	47.3439
ACWZF4_RS21030	Increased	2.53271	45.9914
Tie1	Increased	3.14328	30.4179
TssJ3	Increased	2.70323	29.9469
TssL3 (IcmH3)	Increased	2.85637	29.7212
TssC3b	Increased	2.62991	28.4547
ACWZF4_RS21035	Increased	2.35987	28.4498
ACWZF4_RS09510	Increased	2.72808	26.6253
TssE3	Increased	2.21806	27.064
FHA3	Increased	2.84152	26.3363
TagE3(PpkA3)	Increased	2.90463	25.9208
TssK3	Increased	2.86534	25.5952
TssG3	Increased	2.83714	24.0931
TssF3	Increased	2.84306	23.4023
ACWZF4_RS09505	Increased	2.65076	19.5654
lafA	Increased	1.85037	19.4584
ACWZF4_RS09565	Increased	1.75556	16.9788
ACWZF4_RS16565	Increased	2.07439	16.1925
TssH3	Increased	2.95197	15.0334
TssM3	Increased	2.83792	13.4572
ACWZF4_RS18945	Increased	1.75593	11.757
TssB3	Increased	3.65865	8.49485
VgrG3 (TssI3)	Increased	1.87846	8.95078
TssC3a	Increased	3.66328	6.92812
Hcp3 (TssD3)	Increased	3.89049	6.59007
TssA3	Increased	3.76034	6.47108
ACWZF4_RS18915	Increased	1.37426	8.45346
ACWZF4_RS05880	Increased	1.29297	7.75449
ACWZF4_RS18960	Increased	1.21937	6.92812
Tie2	Increased	3.15075	3.85265
ACWZF4_RS08135	Increased	1.00594	5.86967
ACWZF4_RS03930	Increased	1.04455	4.63264
ACWZF4_RS18965	Increased	1.05609	4.30539
ACWZF4_RS21025	Increased	1.08253	4.26122
metH	Increased	1.25787	2.78601
htpG	Increased	1.37618	2.52262
ACWZF4_RS21115	Increased	1.10159	2.4202
hslU	Increased	1.02373	2.23571
